# Validated CRISPR/Cas9 guide RNAs targeting neurodevelopmental genes in the tunicate *Ciona robusta*

**DOI:** 10.64898/2026.03.25.711585

**Authors:** Sydney Popsuj, Tenzin Kalsang, Kwantae Kim, Erica Drummond, Pooja Manekar, Pranavvarma Munagapati, Manasi Oleti, Hiroki Sato, Izabella Vickery, Eduardo D. Gigante, Alberto Stolfi

## Abstract

The development of the central nervous system (CNS) depends on tightly regulated gene expression programs that guide neural progenitor differentiation and neuronal subtype specification. The tunicate *Ciona robusta* provides a powerful and simplified model for dissecting the genetic control of nervous system development, with a larval CNS composed of just over 200 neurons and sensory cells. Although CRISPR/Cas9-mediated mutagenesis is now routinely used in *Ciona*, validated single-guide RNAs (sgRNAs) have yet to be validated for key neural genes. Here, we report the design and experimental validation of 25 novel sgRNAs targeting eight conserved genes encoding conserved proteins involved in neurodevelopment and neural function, including six transcription factors (*Cdx, Foxb, Sox1/2/3, Dmbx, Engrailed*, and *Mnx*) and two neural effector genes (*Tyrosinase* and *Slc18a3/VAChT*). Candidate sgRNAs were selected using CRISPOR and tested for mutagenesis efficiency using Illumina-based target site amplicon sequencing. All sgRNAs induced insertions or deletions at their target loci, with most genes yielding at least one sgRNA with mutagenesis efficacy exceeding 30%, with the exception of *Dmbx*, for which maximal efficacy reached 25%. We further compared measured mutagenesis rates with predicted Doench ‘16 and Doench Ruleset 3 (RS3) scores, observing a modest but improved correlation with RS3 predictions. Based on these results, we recommend considering both scoring algorithms, with RS3 potentially offering improved predictive value for *Ciona*.
