## Supplemental Table 1 for "Validated CRISPR/Cas9 guide RNAs targeting neurodevelopmental genes in the tunicate *Ciona robusta*"

### Sheet: Sheet1
sgRNA	Target (N19)	Mut %	Doench '16	Doench RS3	Norm. '16	Norm. RS3	Ave.Norm. '16/RS3	F primer for NGS	R primer for NGS
Cdx 1.74	ATGTACCGCAACCCCACCC	34	64	110	0.617647	0.78022	0.698933	TGAGAAACGCACAATGTTATG	AGTTCGAATTCATGTCCCATG
Cdx 1.207	CTCGCCCCCTAAACTGCTG	4	64	95	0.617647	0.697802	0.657725	TGAGAAACGCACAATGTTATG	AGTTCGAATTCATGTCCCATG
Cdx 1.256	TTGCGGCGTCAAGATGGGG	25	65	61	0.647059	0.510989	0.579024	TGAGAAACGCACAATGTTATG	AGTTCGAATTCATGTCCCATG
Foxb 1.169	TCGAAACAACACTCAACGG	68	73	126	0.882353	0.868132	0.875242	ACCAGGACGAGACTCATATG	CATTTTGAATCACAGACCGTC
Foxb 1.249	GGGGCGACCAACCCGGCAA	42	59	24	0.470588	0.307692	0.38914	ACCAGGACGAGACTCATATG	CATTTTGAATCACAGACCGTC
Foxb 1.640	GATCTGAAATACGCCACTG	31	77	94	1	0.692308	0.846154	GCCATAACTTATACCAGGCAC	GGTTAGGTGCGTTTGCATTG
Sox1/2/3 1.201	GAACGTGGTTCATCATCGG	26	59	52	0.470588	0.461538	0.466063	ACTGGATGCAGATCCCATAC	TAAGTGGCGTATGCTAACAC
Sox1/2/3 2.36	CAACGCAGAAAGATGGCAC	>45	58	84	0.441176	0.637363	0.53927	CGAACAATGCGATTCTAGACAC	CTCTTTCTTAAGGATCGCCTTC
Dmbx 1.69	GTAGCCGTTATAAGGGTGT	>10	43	11	0	0.236264	0.118132	TTCGTGCAATGTCAGTGTTC	GCACGCCTTTGAGTTACAAT
Dmbx 1.99	ATAACGGCTACAATAGTAA	>10	60	-1	0.5	0.17033	0.335165	TTCGTGCAATGTCAGTGTTC	GCACGCCTTTGAGTTACAAT
Dmbx 2.55	TCAAGTTGCATGGCAGTGA	25	56	69	0.382353	0.554945	0.468649	ATTGTAACTCAAAGGCGTGC	AGATTGCCAAACTTTCTCGC
Dmbx 2.64	TCCAACGCGTCAAGTTGCA	2	55	-32	0.352941	0	0.176471	ATTGTAACTCAAAGGCGTGC	AGATTGCCAAACTTTCTCGC
Dmbx 3.59	CAGAGAATGTTGAAAACGC	>15	62	84	0.558824	0.637363	0.598093	TTGTGCATTGCTTCCGAAAC	GGTGAAACACGGTCGTTTTG
En 1.130	TGGATGGACACAACCGACA	20	67	17	0.705882	0.269231	0.487557	CGAAATACAAGGTTGCCCAAC	GGATCACGCACATCGTTTATC
En 1.265	ATGCGTCACCATATTCCCG	16	66	103	0.676471	0.741758	0.709114	CGAAATACAAGGTTGCCCAAC	GGATCACGCACATCGTTTATC
En 1.329	CCGAGCATTCGTAGTCTGG	35	66	78	0.676471	0.604396	0.640433	CGAAATACAAGGTTGCCCAAC	GGATCACGCACATCGTTTATC
Mnx 1.49	GGTCGATGTATTACGTGAG	49	64	86	0.617647	0.648352	0.632999	CTTCTATCGCATTGAACCTTTGA	TGAAAACTTGGCTCGTTTCG
Mnx 1.123	AGCGAACCTCAGATTCAGA	12	60	41	0.5	0.401099	0.450549	CTTCTATCGCATTGAACCTTTGA	TGAAAACTTGGCTCGTTTCG
Mnx 1.159	CGATGTCGGAGAGGCAGCA	26	62	47	0.558824	0.434066	0.496445	CTTCTATCGCATTGAACCTTTGA	TGAAAACTTGGCTCGTTTCG
Tyr 1.146	ACCGACGATTCAAAATGCG	>20	64	56	0.617647	0.483516	0.550582	GGCACAAGTTATGTCTTGTATT	CTATTATGCCTATATTCCGCGAG
Tyr 1.185	ATATGCTCGCCAATCAACA	>30	70	64	0.794118	0.527473	0.660795	GGCACAAGTTATGTCTTGTATT	CTATTATGCCTATATTCCGCGAG
Tyr 5.16	GCAGGTAGTATCGATGCCA	24	60	57	0.5	0.489011	0.494505	GAAAACAGAGCTGAACTCGTC	TGGCTGATAAGTGTTACGTTATC
VAChT 2.32	AGACAGTACGGTAACATCG	51	76	125	0.970588	0.862637	0.916613	GCCTTTTGCAGATTACATCTG	GAAAGCACTGCGGACTTTG
VAChT 2.118	CAGCGATGGAAAATCTCAG	47	77	97	1	0.708791	0.854396	GCCTTTTGCAGATTACATCTG	GAAAGCACTGCGGACTTTG
VAChT 2.684	AGAGTATTCCACCAAACGG	34	77	150	1	1	1	CAGAGGGCTTTGCTGTATTG	GCTTATAGATCGGTGTACCAAC
